# Bacterial pattern recognition in *C. elegans* by a nuclear hormone receptor

**DOI:** 10.1101/2022.07.12.499718

**Authors:** Nicholas D. Peterson, Samantha Y. Tse, Qiuyu Judy Huang, Celia A. Schiffer, Read Pukkila-Worley

## Abstract

Pattern recognition of bacterial products by host receptors is essential for innate immunity in many metazoans. Curiously, the nematode lineage lost canonical mechanisms of bacterial pattern recognition. Whether other immune receptors evolved in their place is not known. Here, we characterize the first bacterial pattern recognition receptor and its natural ligand in the nematode *Caenorhabditis elegans*. We show that the *C. elegans* nuclear hormone receptor NHR-86/HNF4 senses phenazine-1-carboxamide (PCN), a metabolite produced by pathogenic strains of *Pseudomonas aeruginosa*. PCN binds to the ligand-binding domain of NHR-86/HNF4, a ligand-gated transcription factor, and activates an anti-pathogen transcriptional program in intestinal epithelial cells that provides protection against *P. aeruginosa*. These data de-orphan a nuclear hormone receptor and demonstrate that surveillance of metabolite signals from bacteria allows nematodes to identify virulent pathogens in their environment that are poised to cause disease.
