## Supplementary material for "Bacterial pattern recognition in *C. elegans* by a nuclear hormone receptor": Table S1

### Sheet: Table S1A
Table S1A. C. elegans genes significantly differentially induced during P. aeruginosa infection in a phenazine-dependent manner in the RNA-seq experiments presented in Fig. 1B.
			N2 PA14 wild-type infected/ N2 OP50 uninfected		N2 PA14 Δphz infected/ N2 PA14 wild-type infected
WormBase ID	Gene Name	WormCat Category	log2(fold change)	qval	log2(fold change)	qval
WBGene00007362	cyp-35C1	Stress response: detoxification	1.4668	0.00399876	-2.15475	0.00639913
WBGene00008584	irg-4	Stress response: pathogen	2.93948	6.40447e-06	-1.85072	0.00446744
WBGene00018647	F49F1.7	Unknown	1.83006	0.00328423	-1.66039	0.0049275
WBGene00021580	clec-174	Stress response: C-type Lectin	5.77047	0.000183495	-1.6097	0.00639913
WBGene00019818	R02C2.7	Unknown	1.83852	0.000894938	-1.36043	0.0187039
WBGene00007811	C29F7.2	Unknown	1.75904	0.000113308	-1.35291	0.0049275
WBGene00009429	irg-5	Stress response: pathogen	3.29184	9.07844e-06	-1.32697	0.00280957
WBGene00011672	cyp-13A5	Stress response: detoxification	2.41934	0.000127264	-1.24834	0.0170933
WBGene00018643	drd-50	Stress response: pathogen	2.5533	5.32734e-06	-1.00776	0.025343
WBGene00010125	dod-22	Stress response: pathogen	2.24391	1.22167e-05	-0.944334	0.0126783
WBGene00010660	K08D8.6	Stress response: pathogen	2.33364	9.57024e-07	-0.891235	0.0049275
WBGene00007864	irg-6	Stress response: pathogen	9.0456	7.35997e-05	-0.864997	0.0137478
WBGene00018910	F56A4.2	Stress response: C-type Lectin	1.9584	1.63942e-06	-0.778179	0.00639913
WBGene00021224	clec-209	Stress response: C-type Lectin	1.9584	1.63942e-06	-0.778179	0.00639913
WBGene00007807	C29F3.7	Stress response: pathogen	1.6191	2.97243e-06	-0.762005	0.00639913
WBGene00013901	ugt-16	Stress response: detoxification	1.57035	4.28673e-05	-0.755012	0.0184036
WBGene00007368	C06B8.2	Unknown	0.877164	0.00266624	-0.730064	0.0393812
WBGene00007833	oac-6	Metabolism: lipid	3.13182	2.16077e-06	-0.722227	0.0137478
WBGene00004008	pgp-14	Transmembrane transport: ABC	0.727501	0.0007539	-0.652197	0.0339779
WBGene00010124	F55G11.4	Stress response: pathogen	2.17626	4.49647e-06	-0.64715	0.0184036
WBGene00019232	ugt-13	Stress response: detoxification	0.53038	0.000872408	-0.610689	0.0387694
WBGene00011462	vap-2	Proteolysis general: other	0.361786	0.00868334	-0.521816	0.0393812
WBGene00008988	F20G2.5	Stress response: pathogen	4.99243	5.40884e-06	-0.521741	0.0187039
WBGene00010659	K08D8.5	Stress response: pathogen	1.91576	8.98534e-06	-0.51946	0.0393812
WBGene00021590	Y46D2A.2	Unknown	1.40631	9.12484e-06	-0.424266	0.0450405
WBGene00016004	C18H9.6	Unknown	2.42051	2.9534e-06	-0.410728	0.039536
WBGene00000783	cpr-3	Stress response: pathogen	3.10222	1.76946e-06	-0.406181	0.0450209

### Sheet: Table S1B
Table S1B. C. elegans genes significantly differentially induced by PCN exposure in the absence of infection and during P. aeruginosa infection in the RNA-seq experiments presented in Fig. 1H.
			PCN/solvent control N2 uninfected		N2 PA14 wild-type infected/uninfected N2 OP50 uninfected
WormBase ID	Gene Name	WormCat Category	log2(fold change)	qval	log2(fold change)	qval
WBGene00007864	irg-6	Stress response: pathogen	7.08589	0.0015736	9.0456	7.35997e-05
WBGene00000412	cdr-1	Stress response: heavy metal	5.89426	3.18804e-05	2.60972	0.000461456
WBGene00008584	irg-4	Stress response: pathogen	5.07314	1.42057e-06	2.93948	6.40447e-06
WBGene00007362	cyp-35C1	Stress response: detoxification	4.8675	5.12705e-05	1.4668	0.00399876
WBGene00019234	ugt-8	Stress response: detoxification	4.12209	2.67102e-05	0.852843	0.0103828
WBGene00019818	R02C2.7	Unassigned	3.92892	0.000164685	1.83852	0.000894938
WBGene00018647	F49F1.7	Unassigned	3.73905	0.000962151	1.83006	0.00328423
WBGene00021580	clec-174	Stress response: C-type Lectin	3.73336	0.0121842	5.77047	0.000183495
WBGene00015400	cyp-35A2	Stress response: detoxification	3.3955	0.000365654	-1.08381	0.00883966
WBGene00017332	ugt-37	Stress response: detoxification	3.3565	0.000516514	1.54819	0.00498369
WBGene00007811	C29F7.2	Unassigned	3.32676	2.27906e-05	1.75904	0.000113308
WBGene00009429	irg-5	Stress response: pathogen	3.28787	5.09757e-05	3.29184	9.07844e-06
WBGene00013901	ugt-16	Stress response: detoxification	3.19477	2.67102e-05	1.57035	4.28673e-05
WBGene00018643	drd-50	Stress response: pathogen	3.19231	2.27906e-05	2.5533	5.32734e-06
WBGene00010123	F55G11.2	Stress response: pathogen	3.10331	8.96651e-05	5.53307	1.62026e-06
WBGene00020587	ugt-9	Stress response: detoxification	2.60563	0.000525163	0.655679	0.0386856
WBGene00015046	nlp-34	Neuronal function: synaptic function	2.3985	0.00147998	1.29791	0.00399876
WBGene00015044	cyp-34A9	Stress response: detoxification	2.32934	0.00297543	1.70932	0.00381185
WBGene00018910	F56A4.2	Stress response: C-type Lectin	2.19121	1.17577e-05	1.9584	1.63942e-06
WBGene00021224	clec-209	Stress response: C-type Lectin	2.19121	1.17577e-05	1.9584	1.63942e-06
WBGene00018646	mul-1	Stress response: pathogen	2.11648	0.0128972	3.93042	9.31432e-05
WBGene00017331	ugt-40	Stress response: detoxification	2.10741	0.000737032	0.762213	0.0266619
WBGene00008988	F20G2.5	Stress response: pathogen	2.05488	0.00279797	4.99243	5.40884e-06
WBGene00017431	cest-33	Unassigned	2.02797	4.34912e-05	0.77992	0.000264937
WBGene00016004	C18H9.6	Unassigned	1.88228	3.45149e-05	2.42051	2.9534e-06
WBGene00011517	cgt-1	Metabolism: lipid	1.83479	0.0015736	2.61251	5.90838e-05
WBGene00008043	C40H1.8	Unassigned	1.73472	0.00209087	-0.829897	0.0481302
WBGene00001753	gst-5	Stress response: detoxification	1.70861	2.27906e-05	1.49104	1.17861e-05
WBGene00010256	hrg-3	Stress response: pathogen	1.67169	0.0227779	0.919718	0.0281206
WBGene00019232	ugt-13	Stress response: detoxification	1.51375	7.00274e-05	0.53038	0.000872408
WBGene00007807	C29F3.7	Stress response: pathogen	1.5062	1.63166e-05	1.6191	2.97243e-06
WBGene00004008	pgp-14	Transmembrane transport: ABC	1.46701	0.00064884	0.727501	0.0007539
WBGene00007885	ugt-21	Stress response: detoxification	1.41479	0.000522218	-1.37139	0.000447625
WBGene00019645	swt-7	Transmembrane transport: sugar	1.3666	0.000124297	0.934758	8.83812e-05
WBGene00007072	ugt-1	Stress response: detoxification	1.2743	0.00781557	-0.647345	0.0057114
WBGene00013906	ugt-5	Stress response: detoxification	1.23991	0.000844897	0.758743	0.00243865
WBGene00017658	F21C10.9	Unassigned	1.23875	9.50401e-05	-0.830861	0.000206686
WBGene00017390	F12A10.1	Transmembrane protein: unassigned	1.19199	0.0121842	0.563822	0.0427344
WBGene00012610	Y38F1A.8	Transmembrane protein: unassigned	1.18482	0.0180664	0.805332	0.0290832
WBGene00007231	C01G10.4	Unassigned	1.13475	0.017998	1.62877	0.000566742
WBGene00007605	hrg-7	Proteolysis general: aspartate	1.13145	0.0151125	-2.25046	8.43951e-07
WBGene00012880	Y45F10C.4	Unassigned	1.09704	8.47438e-05	0.236483	0.00888598
WBGene00007867	C32H11.4	Stress response: pathogen	1.0863	0.000814725	5.49924	2.02135e-07
WBGene00021519	Y41D4B.17	Unassigned	1.08429	0.0160483	3.67469	5.06013e-06
WBGene00007810	C29F7.1	Unassigned	1.04354	0.00790528	0.974755	0.000851349
WBGene00010019	F54B8.4	Unassigned	1.03793	0.0211965	1.07575	0.00431639
WBGene00015067	cest-35.1	Unassigned	1.00645	0.0118266	0.531225	0.0157251
WBGene00001772	gst-24	Stress response: detoxification	0.973604	0.00869157	0.900726	0.00143731
WBGene00006404	tag-10	Signaling: hedgehog-like	0.950735	0.000642918	-2.25044	8.65839e-07
WBGene00017060	D2063.1	Metabolism: short chain dehydrogenase	0.948681	0.0185321	2.81558	1.17861e-05
WBGene00016013	ugt-66	Stress response: detoxification	0.946065	0.0186112	-0.925683	0.0014324
WBGene00010660	K08D8.6	Stress response: pathogen	0.942477	7.25704e-05	2.33364	9.57024e-07
WBGene00044469	clec-173	Stress response: C-type Lectin	0.933891	0.000522218	1.96097	3.72914e-06
WBGene00019644	cpt-4	Metabolism: lipid	0.931897	0.0381059	3.11357	2.94101e-05
WBGene00021492	comt-5	Protein modification: methyltransferase	0.902252	0.0485844	-1.85275	0.0015463
WBGene00010470	cdr-4	Stress response: heavy metal	0.891977	0.0015736	1.62761	2.79352e-05
WBGene00019741	nhr-201	Transcription factor: NHR	0.889752	0.0431387	0.912715	0.00769168
WBGene00013515	Y73F4A.2	Unassigned	0.879675	0.000471069	0.281396	0.00869067
WBGene00007833	oac-6	Metabolism: lipid	0.855569	0.0361037	3.13182	2.16077e-06
WBGene00009430	F35E12.6	Stress response: pathogen	0.848399	5.49083e-05	1.95414	6.53549e-07
WBGene00001387	far-3	Metabolism: lipid	0.846452	0.0024199	1.09571	8.30296e-05
WBGene00016204	gsto-1	Stress response: unassigned	0.815057	0.0215128	-1.44552	0.000147775
WBGene00119204	ZC116.5	Unassigned	0.8108	0.0121842	0.39146	0.0377282
WBGene00011042	R05H10.1	Unassigned	0.788569	0.00818949	1.50721	5.59163e-05
WBGene00020058	R13D11.4	Protein modification: acetyltransferase	0.766176	0.0361037	-0.608043	0.00611423
WBGene00003997	pgp-3	Transmembrane transport: ABC	0.75773	0.0213328	0.500531	0.0011363
WBGene00011190	swt-6	Transmembrane transport: sugar	0.749144	0.0336238	1.68866	9.62657e-05
WBGene00021503	ctsa-4.2	Proteolysis general: cysteine	0.746513	0.00260994	1.85763	1.62026e-06
WBGene00007848	cytb-5.1	Metabolism: lipid	0.73376	0.000511713	-0.856514	4.4385e-05
WBGene00019605	ctsa-4.1	Proteolysis general: cysteine	0.732054	0.00523735	0.529053	0.00139018
WBGene00008028	scl-6	Extracellular material: secreted protein	0.712517	0.00869157	-1.32704	0.00027507
WBGene00012538	Y37A1B.5	Unassigned	0.701864	0.000525163	-0.297815	0.00147197
WBGene00012538	Y37A1B.5	Unassigned	0.701864	0.000525163	-0.297815	0.00147197
WBGene00021590	Y46D2A.2	Unassigned	0.683009	0.00265134	1.40631	9.12484e-06
WBGene00020909	W01A11.1	Metabolism: lipid	0.660219	0.000365654	0.182298	0.0197367
WBGene00001754	gst-6	Stress response: detoxification	0.656807	0.0175474	2.00142	2.02496e-05
WBGene00008032	C39E9.8	Unassigned	0.643281	0.00064884	-0.47817	0.000972686
WBGene00017970	F32A5.4	Unassigned	0.642322	0.000550187	0.289215	0.00375019
WBGene00008492	F01D5.1	Stress response: pathogen	0.639016	0.0215128	2.01208	1.23433e-05
WBGene00013216	Y54G11A.7	Unassigned	0.601186	0.013992	-1.37335	0.000145412
WBGene00013647	Y105C5B.5	Unassigned	0.600643	0.000945905	0.532999	0.000233159
WBGene00013647	Y105C5B.5	Unassigned	0.600643	0.000945905	0.532999	0.000233159
WBGene00009433	F35E12.9	Unassigned	0.588931	0.0211965	1.56716	5.47539e-05
WBGene00009433	F35E12.9	Unassigned	0.588931	0.0211965	1.56716	5.47539e-05
WBGene00021872	clec-85	Stress response: C-type Lectin	0.587792	0.0480716	2.30951	2.0037e-05
WBGene00020128	R193.2	Transmembrane protein: unassigned	0.586612	0.039142	-0.994364	0.000549736
WBGene00008220	C50B6.7	Metabolism: carbohydrate	0.585838	0.0118266	0.531731	0.00218474
WBGene00009431	dct-17	Stress response: pathogen	0.570197	0.00542507	5.11798	9.58403e-08
WBGene00000512	ckb-2	Metabolism: lipid	0.563973	0.00818949	1.44001	2.6232e-05
WBGene00012783	Y43C5A.3	Stress response: pathogen	0.527977	0.0391535	1.05034	0.000113816
WBGene00011830	cyp-29A2	Stress response: detoxification	0.516467	0.015011	0.454153	0.00360144
WBGene00021518	hpo-6	Stress response: pathogen	0.511911	0.012207	3.4483	4.37988e-07
WBGene00002263	lea-1	Unassigned	0.491423	0.00968978	0.324989	0.00236815
WBGene00008629	cpt-5	Metabolism: lipid	0.485288	0.0126436	1.33022	1.06873e-05
WBGene00010659	K08D8.5	Stress response: pathogen	0.483375	0.0384499	1.91576	8.98534e-06
WBGene00009787	F46F2.3	Unassigned	0.478506	0.017305	-0.753583	0.00237278
WBGene00015449	ugt-63	Stress response: detoxification	0.471216	0.00090122	-1.09855	7.37968e-06
WBGene00000116	alh-10	Metabolism: short chain dehydrogenase	0.467588	0.0134654	0.421524	0.00270005
WBGene00008594	clec-57	Stress response: C-type Lectin	0.456415	0.0364145	-0.893086	0.000820878
WBGene00008132	gale-1	Metabolism: carbohydrate	0.45346	0.000961525	1.66948	6.01991e-07
WBGene00002017	hsp-16.11	Stress response: heat	0.435766	0.00613573	-0.214458	0.0360029
WBGene00010124	F55G11.4	Stress response: pathogen	0.435116	0.039142	2.17626	4.49647e-06
WBGene00013073	hmit-1.1	Transmembrane transport: lipid	0.427585	0.039142	-0.884346	0.000673941
WBGene00002021	hsp-17	Stress response: heat	0.41422	0.0361037	1.47954	4.30427e-06
WBGene00014138	clec-186	Stress response: C-type Lectin	0.374819	0.0340139	1.36773	1.1394e-05
WBGene00012293	W06A7.4	Transmembrane protein: unassigned	0.36862	0.032528	-0.86634	0.000352571
WBGene00020139	eppl-1	Metabolism: lipid	0.365642	0.00392263	0.166347	0.0385419
WBGene00020139	eppl-1	Metabolism: lipid	0.365642	0.00392263	0.166347	0.0385419
WBGene00010471	cdr-6	Transmembrane protein: unassigned	0.33092	0.017998	0.208428	0.0308625
WBGene00016894	C53B7.3	Unassigned	0.316964	0.017998	0.578276	0.000168933
WBGene00009453	F36A2.3	Metabolism: glycolysis	0.312642	0.015011	-0.346382	0.00236616
WBGene00007812	C29F7.3	Metabolism: nucleotide	0.305906	0.00512161	-0.244903	0.00792485
WBGene00009796	F46G10.1	Transmembrane transport: potassium channel	0.295731	0.034463	1.04814	1.18822e-05
WBGene00009796	F46G10.1	Transmembrane transport: potassium channel	0.295731	0.034463	1.04814	1.18822e-05
WBGene00004277	rab-18	Signaling: small GTPase	0.293431	0.039142	0.232678	0.0357805
WBGene00005648	srp-7	Proteolysis general: inhibitor	0.293227	0.0129499	1.69284	9.21708e-07
WBGene00022382	Y94H6A.10	Unassigned	0.282523	0.0368022	1.32632	5.18193e-06
WBGene00008572	F08B12.4	Unassigned	0.270318	0.0248927	0.320691	0.00313941
WBGene00001501	ftn-2	Metabolism: mitochondria	0.231897	0.0128146	0.381762	0.000148412
WBGene00004798	sip-1	Stress response: heat	0.231315	0.0431528	0.204677	0.0241257
WBGene00001390	far-6	Metabolism: lipid	0.220605	0.0299852	0.377656	0.00160826
WBGene00302980	F53E2.2	Cytoskeleton: actin function	-0.166203	0.0411368	-0.158315	0.0459084
WBGene00011195	sao-1	Signaling: Notch	-0.17025	0.0370436	-0.2158	0.00326068
WBGene00015538	sams-3	Metabolism: 1CC	-0.180427	0.0364145	-0.337952	0.000448955
WBGene00015538	sams-3	Metabolism: 1CC	-0.180427	0.0364145	-0.337952	0.000448955
WBGene00010425	lpin-1	Metabolism: lipid	-0.196063	0.032528	-0.614731	0.000213517
WBGene00010055	F54D5.12	Metabolism: unassigned	-0.200109	0.0394059	-1.34644	2.62546e-06
WBGene00000182	arf-1.2	Trafficking: ER/Golgi	-0.206763	0.0180664	-0.291344	0.000479095
WBGene00000215	asp-2	Proteolysis general: aspartate	-0.207222	0.0255051	-0.296127	0.00125173
WBGene00000217	asp-4	Proteolysis general: aspartate	-0.21052	0.0245715	-0.762611	6.57709e-05
WBGene00003828	nuc-1	DNA: nuclease	-0.215126	0.0412271	-0.529456	0.000439246
WBGene00001679	gpb-1	Signaling: heteromeric G protein	-0.220139	0.0151125	-0.216593	0.00555568
WBGene00017881	asp-13	Proteolysis general: aspartate	-0.223177	0.0178872	-3.20674	2.2335e-07
WBGene00011119	mpc-1	Metabolism: mitochondria	-0.225984	0.0453946	-1.19245	9.47665e-06
WBGene00007927	C34C12.8	Metabolism: mitochondria	-0.226629	0.0361037	-0.621732	9.62657e-05
WBGene00010221	F57G12.1	Unassigned	-0.22682	0.0421114	-0.549971	0.000685025
WBGene00016509	adss-1	Metabolism: nucleotide	-0.240878	0.00940585	-0.416645	0.000109421
WBGene00012738	eif-3.J	Ribosome: EIF	-0.243288	0.0361037	-0.225151	0.0215904
WBGene00020921	W01C8.5	Unassigned	-0.25388	0.0485844	-1.15453	0.000163014
WBGene00002025	hsp-60	Stress response: unassigned	-0.258024	0.0361037	-0.479869	0.000595919
WBGene00019978	hacd-1	Metabolism: lipid	-0.263721	0.0121842	-2.14287	2.96702e-05
WBGene00000912	daf-16	Stress response: transcriptional regulator	-0.268395	0.0217664	-0.263046	0.00504414
WBGene00004732	sax-7	Transmembrane protein: unassigned	-0.284452	0.00809456	-0.175522	0.0167358
WBGene00016027	C23H5.8	Unassigned	-0.301568	0.0131025	-1.58448	2.70328e-06
WBGene00018174	F38B6.4	Unassigned	-0.304666	0.03	-2.17743	2.9534e-06
WBGene00000988	dhs-25	Metabolism: lipid	-0.325916	0.0361037	-2.53824	4.49647e-06
WBGene00010790	sodh-1	Metabolism: mitochondria	-0.326316	0.0136149	-1.79889	4.30427e-06
WBGene00016450	clec-5	Stress response: C-type Lectin	-0.331854	0.039142	-0.736313	0.000323388
WBGene00012123	T28D6.3	Unassigned	-0.368011	0.015773	0.215306	0.0188665
WBGene00017691	ilys-5	Proteolysis general: lysozyme	-0.384151	0.00826184	-1.19796	5.24038e-05
WBGene00017691	ilys-5	Proteolysis general: lysozyme	-0.384151	0.00826184	-1.19796	5.24038e-05
WBGene00003093	lys-4	Proteolysis general: lysozyme	-0.384634	0.0477927	-0.468253	0.00210082
WBGene00016274	C30G12.2	Metabolism: short chain dehydrogenase	-0.441922	0.0255051	-1.86068	8.31033e-05
WBGene00018921	sago-2	Non-coding RNA: small RNA	-0.462557	0.0211965	0.726455	0.000170152
WBGene00015403	clec-10	Stress response: C-type Lectin	-0.474972	0.0248726	-1.32846	5.99837e-05
WBGene00009215	thn-2	Stress response: pathogen	-0.478241	0.0480716	-1.43963	4.54925e-05
WBGene00018343	F42A10.7	Proteolysis proteasome: E3	-0.516409	0.015011	-1.03902	5.52497e-05
WBGene00015043	cyp-34A8	Stress response: detoxification	-0.615518	0.00309423	-1.12507	3.86646e-05
WBGene00018459	F45D11.14	Unassigned	-0.625445	0.00613573	1.43351	1.3566e-05
WBGene00012762	Y41E3.1	Unassigned	-0.633602	0.00284967	-0.479786	0.00167601
WBGene00009706	argk-1	Metabolism: creatine kinase	-0.641934	0.00642054	-1.73296	1.78379e-05
WBGene00021136	W10G11.3	Unassigned	-0.680844	0.015011	0.622106	0.00119937
WBGene00009518	clec-166	Stress response: C-type Lectin	-0.745216	0.012781	-3.6958	1.66059e-05
WBGene00000133	amt-1	Transmembrane transport: ammonium	-0.817495	0.0238932	-3.00465	4.42449e-05
WBGene00007820	clec-199	Stress response: C-type Lectin	-1.0199	0.0499488	-0.728613	0.0231152
WBGene00017501	pud-3	Stress response: heavy metal	-1.26146	0.0361037	2.57651	2.02496e-05

### Sheet: Table S1C
Table S1C. C. elegans genes significantly differentially induced by PCN in an nhr-86 dependent manner in the RNA-seq experiments presented in Fig. 2L and Fig. S2D.
			PCN/solvent control N2 uninfected		nhr-86(RNAi)/Control RNAi PCN treated
WormBase ID	Gene Name	WormCat Category	log2(fold change)	qval	log2(fold change)	qval
WBGene00007864	irg-6	Stress response: pathogen	8.76839	0.000542889	-5.354	9.26e-05
WBGene00008584	irg-4	Stress response: pathogen	5.03204	7.97e-06	-4.48505	9.27e-07
WBGene00015399	cyp-35A1	Stress response: detoxification	5.224	0.00169499	-4.39199	0.0318242
WBGene00000986	dhs-23	Metabolism: short chain dehydrogenase	6.01443	0.00045391	-4.22621	0.00206359
WBGene00219274	T25G12.13	Unassigned	3.39957	0.00149554	-3.94034	0.00484816
WBGene00019089	clec-206	Stress response: C-type Lectin	4.47191	0.00293551	-3.52974	0.00624858
WBGene00018647	F49F1.7	Unassigned	2.76853	0.000348599	-3.33057	7.17e-05
WBGene00016340	gba-2	Metabolism: lipid	2.75627	0.011842	-2.81713	0.00742404
WBGene00008988	F20G2.5	Stress response: pathogen	2.30806	0.00794422	-2.64458	0.00522618
WBGene00000412	cdr-1	Stress response: heavy metal	5.54449	7.77e-05	-2.53516	0.00075466
WBGene00010123	F55G11.2	Stress response: pathogen	3.70864	7.93e-05	-2.15267	0.00020877
WBGene00007811	C29F7.2	Unassigned	2.32027	2.27e-05	-2.14897	0.00011244
WBGene00011800	T16G1.6	Unassigned	1.82393	0.00438687	-2.04301	0.00978006
WBGene00013901	ugt-16	Stress response: detoxification	1.40723	0.00305256	-1.90937	0.00023801
WBGene00018643	drd-50	Stress response: pathogen	1.39405	0.00252038	-1.84318	0.00132775
WBGene00007362	cyp-35C1	Stress response: detoxification	2.81937	0.000118222	-1.68144	2.26e-05
WBGene00044514	R09E12.9	Unassigned	5.58792	2.27e-05	-1.67952	0.00020397
WBGene00016204	gsto-1	Stress response: unassigned	1.50525	0.000543909	-1.5516	0.00113969
WBGene00022267	Y73C8C.10	Unassigned	5.41426	0.00161635	-1.31918	0.0319612
WBGene00019234	ugt-8	Stress response: detoxification	3.96777	0.00012066	-1.3172	0.0021944
WBGene00019645	swt-7	Transmembrane transport: sugar	1.37874	2.07e-05	-1.2807	0.00075938
WBGene00019473	cyp-35A5	Stress response: detoxification	5.04712	0.000332229	-1.24449	0.00255318
WBGene00270321	Y41C4A.32	Unassigned	1.17271	0.00358145	-1.23264	0.00255651
WBGene00001753	gst-5	Stress response: detoxification	1.58018	0.00012066	-1.12675	0.00075466
WBGene00009429	irg-5	Stress response: pathogen	3.867	8.07e-06	-1.1085	0.0016727
WBGene00007605	hrg-7	Proteolysis general: aspartate	1.77873	0.00293551	-1.08485	0.00075938
WBGene00017332	ugt-37	Stress response: detoxification	2.024	0.00154402	-1.00198	0.0267286
WBGene00008220	C50B6.7	Metabolism: carbohydrate	0.851076	0.000543909	-0.998246	0.0021944
WBGene00018910	F56A4.2	Stress response: C-type Lectin	1.58451	2.27e-05	-0.937417	0.00020877
WBGene00021224	clec-209	Stress response: C-type Lectin	1.58451	2.27e-05	-0.937417	0.00020877
WBGene00019232	ugt-13	Stress response: detoxification	1.4411	0.000298003	-0.895099	0.00068858
WBGene00017658	F21C10.9	Unassigned	0.675681	0.0129827	-0.851004	0.00858395
WBGene00015692	ugt-25	Stress response: detoxification	2.21417	9.66e-05	-0.835414	0.00388572
WBGene00011831	T19B10.2	Unassigned	0.634817	0.0207313	-0.762834	0.00203943
WBGene00000785	cpr-5	Proteolysis general: cysteine	0.464282	0.0190975	-0.755848	0.00350916
WBGene00003995	pgp-1	Transmembrane transport: ABC	0.697688	0.012729	-0.745684	0.0313525
WBGene00017431	cest-33	Unassigned	1.28245	0.000523587	-0.688623	0.00176469
WBGene00006404	tag-10	Signaling: hedgehog-like	0.952454	0.000923677	-0.625503	0.0021944
WBGene00017336	ugt-41	Stress response: detoxification	1.22554	0.000196136	-0.616556	0.00494965
WBGene00010660	K08D8.6	Stress response: pathogen	0.755349	0.00223733	-0.586357	0.00340817
WBGene00010470	cdr-4	Stress response: heavy metal	0.822267	0.00570897	-0.569867	0.00596836
WBGene00021503	ctsa-4.2	Proteolysis general: cysteine	0.716228	0.00146603	-0.553098	0.00350916
WBGene00005648	srp-7	Proteolysis general: inhibitor	0.601406	0.00248336	-0.551208	0.00478008
WBGene00006890	vem-1	Transmembrane transport: unassigned	0.576205	0.0054985	-0.546361	0.0118153
WBGene00020788	nep-22	Proteolysis general: metallopeptidase	0.381581	0.00305256	-0.513342	0.0274938
WBGene00003411	mrp-5	Transmembrane transport: B12	0.498275	0.0380985	-0.508236	0.00255318
WBGene00013216	Y54G11A.7	Unassigned	0.486651	0.0276665	-0.504005	0.0314799
WBGene00003877	pept-1	Transmembrane transport: amino acid	0.310185	0.00614951	-0.489753	0.00484816
WBGene00019605	ctsa-4.1	Proteolysis general: cysteine	1.11467	0.00144354	-0.480398	0.0367709
WBGene00012538	Y37A1B.5	Unassigned	0.399929	0.00383868	-0.469128	0.0163498
WBGene00007807	C29F3.7	Stress response: pathogen	0.619552	0.000351441	-0.463363	0.00354203
WBGene00016004	C18H9.6	Unassigned	1.13948	0.000113391	-0.449485	0.00978006
WBGene00017244	apy-1	Metabolism: nucleotide	0.588194	0.000278242	-0.428046	0.00340817
WBGene00015168	pdi-6	Stress response: ER	0.326857	0.0153194	-0.425363	0.00388572
WBGene00020909	W01A11.1	Metabolism: lipid	0.741652	0.00020898	-0.412501	0.00522618
WBGene00010266	dct-18	Unassigned	0.397464	0.0227622	-0.370266	0.0408311
WBGene00010124	F55G11.4	Stress response: pathogen	0.953382	0.000138664	-0.348818	0.0268335
WBGene00015752	C14B9.2	Stress response: ER	0.368633	0.0117349	-0.344807	0.0474248
WBGene00008132	gale-1	Metabolism: carbohydrate	0.59014	9.66e-05	-0.326218	0.0118153
WBGene00010759	cysl-2	Metabolism: amino acid	0.653807	0.012729	-0.324542	0.0313525
WBGene00000067	act-5	Cytoskeleton: actin function	0.221023	0.00574653	-0.319089	0.00723433
WBGene00020139	eppl-1	Metabolism: lipid	0.310373	0.00760466	-0.313609	0.0276552
WBGene00002056	ifc-2	Cytoskeleton: intermediate filament protein	0.169109	0.02737	-0.220129	0.0474248

### Sheet: Table S1D
Table S1D. C. elegans genes significantly differentially induced by PCN and R24 exposure in the absence of infection in the RNA-seq experiments presented in the Fig. S2E.
			PCN/solvent control N2 uninfected		R24/solvent control N2 uninfected
WormBase ID	Gene Name	WormCat Category	log2(fold change)	qval	log2(fold change)	PPEE
WBGene00015399	cyp-35A1	Stress response: detoxification	6.33116	4.34912e-05	11.4988	0
WBGene00007864	irg-6	Stress response: pathogen	7.08589	0.0015736	10.8127	0
WBGene00019234	ugt-8	Stress response: detoxification	4.12209	2.67102e-05	8.91316	0
WBGene00019235	H23N18.4	Stress response: detoxification	6.07396	0.000511713	8.44399	0
WBGene00019089	clec-206	Stress response: C-type Lectin	4.37826	0.00297543	8.20574	0
WBGene00021580	clec-174	Stress response: C-type Lectin	3.73336	0.0121842	7.98387	0
WBGene00018647	F49F1.7	Unknown	3.73905	0.000962151	7.50413	0
WBGene00008584	irg-4	Stress response: pathogen	5.07314	1.42057e-06	7.45691	0
WBGene00019565	cyp-35A3	Stress response: detoxification	5.45215	0.0015736	7.34816	0
WBGene00009429	irg-5	Stress response: pathogen	3.28787	5.09757e-05	7.12036	0
WBGene00016863	cest-35.2	Unknown	2.67751	0.00230923	7.06483	0
WBGene00011800	T16G1.6	Unknown	3.05375	3.45149e-05	6.62187	0
WBGene00019473	cyp-35A5	Stress response: detoxification	6.44621	1.17577e-05	6.59891	0
WBGene00019818	R02C2.7	Unknown	3.92892	0.000164685	6.56331	0
WBGene00008988	F20G2.5	Stress response: pathogen	2.05488	0.00279797	6.01875	0
WBGene00020594	ugt-10	Stress response: detoxification	4.52775	0.00341341	5.79688	0
WBGene00007811	C29F7.2	Unknown	3.32676	2.27906e-05	5.71627	0
WBGene00013901	ugt-16	Stress response: detoxification	3.19477	2.67102e-05	5.46671	0
WBGene00017336	ugt-41	Stress response: detoxification	1.57433	0.000258164	5.44732	0
WBGene00007362	cyp-35C1	Stress response: detoxification	4.8675	5.12705e-05	5.42228	0
WBGene00018646	mul-1	Stress response: pathogen	2.11648	0.0128972	5.02303	0
WBGene00016786	cyp-35A4	Stress response: detoxification	4.96624	0.00279797	5.00205	0
WBGene00020587	ugt-9	Stress response: detoxification	2.60563	0.000525163	4.86178	0
WBGene00018645	F49F1.5	Development: apoptosis	0.873248	0.0134654	4.82936	0
WBGene00007946	ugt-33	Stress response: detoxification	2.0242	0.0480716	4.78369	0
WBGene00001769	gst-21	Stress response: GST	1.39867	0.0187089	4.76856	0
WBGene00018643	drd-50	Stress response: pathogen	3.19231	2.27906e-05	4.68006	0
WBGene00016340	gba-2	Metabolism: lipid	2.39208	0.0137908	4.67629	0
WBGene00044514	R09E12.9	Unknown	5.7411	4.34912e-05	4.55208	0
WBGene00012610	Y38F1A.8	Unknown	1.18482	0.0180664	4.54308	0
WBGene00017331	ugt-40	Stress response: detoxification	2.10741	0.000737032	4.52994	0
WBGene00219274	T25G12.13	Unknown	3.05118	0.00266531	4.47346	0
WBGene00015400	cyp-35A2	Stress response: detoxification	3.3955	0.000365654	4.41787	0
WBGene00000986	dhs-23	Metabolism: short chain dehydrogenase	5.37277	7.50175e-05	4.33758	0
WBGene00022267	Y73C8C.10	Unknown	5.88493	0.00104915	4.2657	1.41e-14
WBGene00007885	ugt-21	Stress response: detoxification	1.41479	0.000522218	4.24813	0
WBGene00010123	F55G11.2	Stress response: pathogen	3.10331	8.96651e-05	4.22467	0
WBGene00001753	gst-5	Stress response: GST	1.70861	2.27906e-05	4.08412	0
WBGene00007807	C29F3.7	Stress response: pathogen	1.5062	1.63166e-05	3.99618	0
WBGene00019232	ugt-13	Stress response: detoxification	1.51375	7.00274e-05	3.86618	0
WBGene00016004	C18H9.6	Unknown	1.88228	3.45149e-05	3.64772	0
WBGene00015692	ugt-25	Stress response: detoxification	2.40515	3.45149e-05	3.63142	0
WBGene00019233	ugt-14	Stress response: detoxification	2.94513	0.00786017	3.59669	3.45e-09
WBGene00021412	cyp-29A3	Stress response: detoxification	1.20184	0.00319473	3.54842	0
WBGene00018910	F56A4.2	Stress response: C-type Lectin	2.19121	1.17577e-05	3.52938	0
WBGene00021224	clec-209	Stress response: C-type Lectin	2.19121	1.17577e-05	3.52938	0
WBGene00007810	C29F7.1	Unknown	1.04354	0.00790528	3.50414	0
WBGene00017431	cest-33	Unknown	2.02797	4.34912e-05	3.50363	0
WBGene00008043	C40H1.8	Unknown	1.73472	0.00209087	3.47676	0
WBGene00017332	ugt-37	Stress response: detoxification	3.3565	0.000516514	3.41885	0
WBGene00008220	C50B6.7	Metabolism: carbohydrate	0.585838	0.0118266	3.38487	0
WBGene00017658	F21C10.9	Unknown	1.23875	9.50401e-05	3.27381	0
WBGene00010660	K08D8.6	Stress response: pathogen	0.942477	7.25704e-05	3.21457	0
WBGene00013906	ugt-5	Stress response: detoxification	1.23991	0.000844897	3.19444	0
WBGene00007833	oac-6	Metabolism: lipid	0.855569	0.0361037	3.18075	0
WBGene00016174	C27H5.4	Transmembrane transport: major facilitator	0.960109	0.0180664	3.09035	0
WBGene00011517	cgt-1	Metabolism: lipid	1.83479	0.0015736	3.00043	0
WBGene00010124	F55G11.4	Stress response: pathogen	0.435116	0.039142	2.96889	0
WBGene00008803	lips-10	Metabolism: lipid	1.09294	0.00142858	2.90172	0
WBGene00010019	F54B8.4	Unknown	1.03793	0.0211965	2.83489	0
WBGene00006890	vem-1	Transmembrane transport: other	1.1853	0.000319045	2.83108	0
WBGene00008492	F01D5.1	Stress response: pathogen	0.639016	0.0215128	2.72251	0
WBGene00011831	T19B10.2	Unknown	0.98515	0.00260994	2.71872	0
WBGene00020128	R193.2	Unknown	0.586612	0.039142	2.70392	0
WBGene00020891	cest-24	Proteolysis general: other	0.52675	0.00542507	2.70368	0
WBGene00020909	W01A11.1	Metabolism: lipid	0.660219	0.000365654	2.70111	0
WBGene00000412	cdr-1	Stress response: heavy metal	5.89426	3.18804e-05	2.57023	0
WBGene00019645	swt-7	Transmembrane transport: sugar	1.3666	0.000124297	2.52364	0
WBGene00019605	ctsa-4.1	Proteolysis general: cysteine	0.732054	0.00523735	2.51065	0
WBGene00007605	hrg-7	Proteolysis general: aspartate	1.13145	0.0151125	2.4914	0
WBGene00021590	Y46D2A.2	Unknown	0.683009	0.00265134	2.47219	0
WBGene00019890	R05F9.6	Metabolism: pentose phosphate pathway	0.497652	0.00228101	2.47042	0
WBGene00006404	tag-10	Signaling: hedgehog-like	0.950735	0.000642918	2.46132	0
WBGene00007072	ugt-1	Stress response: detoxification	1.2743	0.00781557	2.31997	0
WBGene00021048	W05H9.1	Unknown	0.384984	0.00866453	2.29607	0
WBGene00015067	cest-35.1	Unknown	1.00645	0.0118266	2.22075	0
WBGene00010470	cdr-4	Stress response: heavy metal	0.891977	0.0015736	2.2144	0
WBGene00021519	Y41D4B.17	Unknown	1.08429	0.0160483	2.18287	0
WBGene00010256	hrg-3	Stress response: pathogen	1.67169	0.0227779	2.16666	0.0285015
WBGene00015044	cyp-34A9	Stress response: detoxification	2.32934	0.00297543	2.09737	0
WBGene00009431	dct-17	Stress response: pathogen	0.570197	0.00542507	2.09155	0
WBGene00007455	ugt-22	Stress response: detoxification	2.196	2.27906e-05	2.09117	0
WBGene00017480	nstp-2	Metabolism: carbohydrate	0.641865	0.00265134	2.08368	0
WBGene00003997	pgp-3	Transmembrane transport: ABC	0.75773	0.0213328	2.07522	0
WBGene00021518	hpo-6	Stress response: pathogen	0.511911	0.012207	2.07147	0
WBGene00009433	F35E12.9	Unknown	0.588931	0.0211965	2.03383	0
WBGene00017244	apy-1	Metabolism: nucleotide	0.660754	0.000177897	2.03058	0
WBGene00015449	ugt-63	Stress response: detoxification	0.471216	0.00090122	1.90668	0
WBGene00019741	nhr-201	Transcription factor: NHR	0.889752	0.0431387	1.903	8.88e-15
WBGene00008594	clec-57	Stress response: C-type Lectin	0.456415	0.0364145	1.80222	0
WBGene00017390	F12A10.1	Unknown	1.19199	0.0121842	1.79003	0
WBGene00020394	T10B5.8	Unknown	4.72232	6.29627e-06	1.72486	1.91e-05
WBGene00011042	R05H10.1	Unknown	0.788569	0.00818949	1.72362	0
WBGene00019965	R08F11.1	Metabolism: lipid	0.543538	0.00950921	1.71643	0
WBGene00021872	clec-85	Stress response: C-type Lectin	0.587792	0.0480716	1.69832	0
WBGene00012538	Y37A1B.5	Unknown	0.701864	0.000525163	1.68304	0
WBGene00021503	ctsa-4.2	Proteolysis general: cysteine	0.746513	0.00260994	1.61119	0
WBGene00003995	pgp-1	Transmembrane transport: ABC	1.27377	0.00030214	1.54052	0
WBGene00017060	D2063.1	Metabolism: short chain dehydrogenase	0.948681	0.0185321	1.42673	0
WBGene00044469	clec-173	Stress response: C-type Lectin	0.933891	0.000522218	1.39277	0
WBGene00007848	cytb-5.1	Metabolism: lipid	0.73376	0.000511713	1.36797	0
WBGene00009430	F35E12.6	Stress response: pathogen	0.848399	5.49083e-05	1.35213	0
WBGene00011190	swt-6	Transmembrane transport: sugar	0.749144	0.0336238	1.29477	0
WBGene00016204	gsto-1	Stress response: other	0.815057	0.0215128	1.24166	0
WBGene00011830	cyp-29A2	Stress response: detoxification	0.516467	0.015011	1.20421	0
WBGene00013647	Y105C5B.5	Unknown	0.600643	0.000945905	1.19038	0
WBGene00002021	hsp-17	Stress response: heat	0.41422	0.0361037	1.14668	0
WBGene00014138	clec-186	Stress response: pathogen	0.374819	0.0340139	1.11712	0
WBGene00017429	F13D11.4	Metabolism: lipid	0.812651	0.0211965	1.10952	4.49e-10
WBGene00005655	srr-4	Transmembrane protein: seven transmembrane receptor	0.598386	0.0116292	1.10949	0
WBGene00015046	nlp-34	Neuronal function: synaptic function	2.3985	0.00147998	1.0956	0.0011555
WBGene00000116	alh-10	Metabolism: short chain dehydrogenase	0.467588	0.0134654	1.00598	0
WBGene00009192	asah-2	Metabolism: lipid	-0.326827	0.0361037	-1.05881	1.07e-05
WBGene00010790	sodh-1	Metabolism: mitochondria	-0.326316	0.0136149	-1.09191	0.00593567
WBGene00011289	R102.2	Unknown	0.378624	0.012781	-1.15915	0.00545997
WBGene00008629	cpt-5	Metabolism: lipid	0.485288	0.0126436	-1.17591	2.22e-15
WBGene00009706	argk-1	Metabolism: creatine kinase	-0.641934	0.00642054	-1.20315	4.8e-11
WBGene00044638	F23A7.8	Unknown	0.275549	0.0145675	-1.35848	0.000159458
WBGene00017613	F20A1.1	Unknown	0.322762	0.0321444	-1.35955	0.00437701
WBGene00016450	clec-5	Stress response: C-type Lectin	-0.331854	0.039142	-1.49884	1.14e-13
WBGene00008829	cyp-35D1	Stress response: detoxification	8.56716	1.17577e-05	-1.52367	2.5e-08
WBGene00003093	lys-4	Proteolysis general: lysosyme	-0.384634	0.0477927	-1.57889	2.98e-08
WBGene00015403	clec-10	Stress response: C-type Lectin	-0.474972	0.0248726	-1.60749	0
WBGene00017691	ilys-5	Proteolysis general: lysosyme	-0.384151	0.00826184	-1.69645	1.53e-08
WBGene00016274	C30G12.2	Metabolism: short chain dehydrogenase	-0.441922	0.0255051	-1.96675	0
WBGene00018343	F42A10.7	Proteolysis proteosome: E3	-0.516409	0.015011	-2.35604	0
WBGene00009215	thn-2	Stress response: pathogen	-0.478241	0.0480716	-2.6571	3.31e-10

### Sheet: Table S1E
Table S1E. C. elegans genes significantly differentially induced by PCN and R24 in an nhr-86 dependent manner in the RNA-seq experiments presented in the Fig. S2F.
			nhr-86(RNAi)/Control RNAi PCN treated		nhr-86(tm2590)/wild-type R24 treated
WormBase ID	Gene Name	WormCat Category	log2(fold change)	qval	log2(fold change)	PPEE
WBGene00007864	irg-6	Stress response: pathogen	-5.354	9.26004e-05	-9.10176	0
WBGene00008584	irg-4	Stress response: pathogen	-4.48505	9.27344e-07	-8.09362	0
WBGene00015399	cyp-35A1	Stress response: detoxification	-4.39199	0.0318242	-4.37979	0
WBGene00000986	dhs-23	Metabolism: short chain dehydrogenase	-4.22621	0.00206359	-4.94178	0
WBGene00219274	T25G12.13	Unknown	-3.94034	0.00484816	-4.29074	0
WBGene00019089	clec-206	Stress response: C-type Lectin	-3.52974	0.00624858	-3.51969	0
WBGene00018647	F49F1.7	Unknown	-3.33057	7.17336e-05	-4.93861	0
WBGene00016340	gba-2	Metabolism: lipid	-2.81713	0.00742404	-2.75004	0
WBGene00008988	F20G2.5	Stress response: pathogen	-2.64458	0.00522618	-4.88082	0
WBGene00000412	cdr-1	Stress response: heavy metal	-2.53516	0.000754664	-1.91814	0
WBGene00010123	F55G11.2	Stress response: pathogen	-2.15267	0.000208772	-5.09221	0
WBGene00007811	C29F7.2	Unknown	-2.14897	0.000112441	-4.42546	0
WBGene00011800	T16G1.6	Unknown	-2.04301	0.00978005	-2.6556	0
WBGene00013901	ugt-16	Stress response: detoxification	-1.90937	0.000238012	-4.61367	0
WBGene00018643	drd-50	Stress response: pathogen	-1.84318	0.00132775	-3.91999	0
WBGene00007362	cyp-35C1	Stress response: detoxification	-1.68144	2.26369e-05	-1.00018	0
WBGene00011517	cgt-1	Metabolism: lipid	-1.37839	0.0267286	-2.24187	0
WBGene00022267	Y73C8C.10	Unknown	-1.31918	0.0319612	-4.06232	0
WBGene00019234	ugt-8	Stress response: detoxification	-1.3172	0.0021944	-5.82595	0
WBGene00019645	swt-7	Transmembrane transport: sugar	-1.2807	0.000759376	-3.11208	0
WBGene00019473	cyp-35A5	Stress response: detoxification	-1.24449	0.00255318	-1.49334	0
WBGene00270321	Y41C4A.32	Unknown	-1.23264	0.0025565	-1.44165	0
WBGene00021487	comt-3	Protein modification: methyltransferase	-1.18527	0.00354203	1.13648	7.47e-12
WBGene00001753	gst-5	Stress response: GST	-1.12675	0.000754664	-2.73189	0
WBGene00009429	irg-5	Stress response: pathogen	-1.1085	0.0016727	-5.47767	0
WBGene00017332	ugt-37	Stress response: detoxification	-1.00198	0.0267286	-1.59433	4.49e-11
WBGene00008220	C50B6.7	Metabolism: carbohydrate	-0.998246	0.0021944	-3.05204	0
WBGene00018910	F56A4.2	Stress response: C-type Lectin	-0.937417	0.000208772	-3.14689	0
WBGene00021224	clec-209	Stress response: C-type Lectin	-0.937417	0.000208772	-3.14689	0
WBGene00019232	ugt-13	Stress response: detoxification	-0.895099	0.00068858	-1.661	0
WBGene00017658	F21C10.9	Unknown	-0.851004	0.00858395	-3.41672	0
WBGene00015692	ugt-25	Stress response: detoxification	-0.835414	0.00388572	-1.46559	0
WBGene00003995	pgp-1	Transmembrane transport: ABC	-0.745684	0.0313525	-1.79296	0
WBGene00017431	cest-33	Unknown	-0.688623	0.00176469	-1.9119	0
WBGene00019963	R08E5.3	Protein modification: methyltransferase	-0.672151	0.00494965	-1.49174	0
WBGene00000720	col-147	Extracellular material: collagen	-0.62578	0.0274938	-1.41423	2.17e-07
WBGene00017336	ugt-41	Stress response: detoxification	-0.616556	0.00494965	-2.65107	0
WBGene00010660	K08D8.6	Stress response: pathogen	-0.586357	0.00340817	-2.98895	0
WBGene00021590	Y46D2A.2	Unknown	-0.577305	0.0163498	-1.33383	0
WBGene00006890	vem-1	Transmembrane transport: other	-0.546361	0.0118153	-2.16841	0
WBGene00018393	msra-1	Metabolism: 1CC	-0.478635	0.0314799	-1.16935	0
WBGene00001564	icl-1	Metabolism: glycolysis	-0.472226	0.0161632	-1.30972	0
WBGene00012538	Y37A1B.5	Unknown	-0.469128	0.0163498	-1.07746	0
WBGene00007807	C29F3.7	Stress response: pathogen	-0.463363	0.00354203	-2.80141	0
WBGene00016004	C18H9.6	Unknown	-0.449485	0.00978005	-2.04919	0
WBGene00017244	apy-1	Metabolism: nucleotide	-0.428046	0.00340817	-2.40564	0
WBGene00020909	W01A11.1	Metabolism: lipid	-0.412501	0.00522618	-1.15286	0
WBGene00010266	dct-18	Unknown	-0.370266	0.0408311	-1.01814	0
WBGene00010124	F55G11.4	Stress response: pathogen	-0.348818	0.0268335	-2.04588	0
WBGene00008132	gale-1	Metabolism: carbohydrate	-0.326218	0.0118153	-1.93737	0
WBGene00010759	cysl-2	Metabolism: amino acid	-0.324542	0.0313525	1.0846	0
WBGene00000067	act-5	Cytoskeleton: actin function	-0.319089	0.00723433	-1.32872	0
WBGene00006053	ssq-4	Unknown	-0.298228	0.0166216	2.29181	0
WBGene00006051	ssq-2	Unknown	-0.261622	0.0462666	1.82157	1.67e-14
WBGene00019895	aagr-2	Metabolism: carbohydrate	-0.244912	0.0290019	-1.17802	0
WBGene00003449	msp-56	Major sperm protein	-0.24305	0.04617	1.72477	0.00302015
WBGene00007308	C04G2.9	Unknown	-0.230053	0.0459113	2.44803	0
WBGene00011487	T05E12.6	Stress response: pathogen	-0.217	0.0469683	-1.11185	0
WBGene00017490	pud-2.1	Unknown	0.281199	0.0459113	-1.17459	5.6e-06
WBGene00017500	pud-2.2	Unknown	0.281199	0.0459113	-1.17459	5.6e-06
WBGene00009048	cth-1	Metabolism: 1CC	0.319189	0.0313525	1.65562	0
WBGene00008390	D1086.3	Unknown	0.326198	0.0462666	-2.43287	0
WBGene00021236	pud-1.2	Unknown	0.502391	0.0405606	-1.63424	0
WBGene00007963	cyp-25A1	Stress response: detoxification	0.698901	0.00858395	1.27689	4.3e-11
WBGene00016786	cyp-35A4	Stress response: detoxification	0.782713	0.0255148	4.27247	0
