## Supplementary material for "Bacterial pattern recognition in *C. elegans* by a nuclear hormone receptor": Table S2

### Sheet: Figure 4A
Trial #	C. elegans Genotype	P. aeruginosa genotype	Treatment	n	4 hour survival ± SEM	C. elegans Genotype	P. aeruginosa genotype	Treatment	n	4 hour survival ± SEM	Corrected p-value PCN vs. solvent control	Corrected p-value wild-type vs. NHR-86::AID solvent control	Corrected p-value vs. wild-type vs. NHR-86::AID PCN
Data for Figure 4a: Pseudomonas aeruginosa acute toxin assay
1	wild-type	wild-type	Solvent control	118	27.2 ± 2.8	wild-type	wild-type	100 μg/mL PCN	108	96.2 ± 1.1	<0.000001
2	wild-type	wild-type	Solvent control	108	37.0 ± 5.2	wild-type	wild-type	100 μg/mL PCN	115	96.6 ± 0.7	<0.000001
3	wild-type	wild-type	Solvent control	121	17.4 ± 3.9	wild-type	wild-type	100 μg/mL PCN	117	88.1 ± 1.4	<0.000001
1	NHR-86::AID	wild-type	Solvent control	117	17.8 ± 6.3	NHR-86::AID	wild-type	100 μg/mL PCN	114	47.4 ± 13.2		0.4058	<0.000001
2	NHR-86::AID	wild-type	Solvent control	123	20.1 ± 7.0	NHR-86::AID	wild-type	100 μg/mL PCN	121	36.3 ± 1.6		0.0006	<0.000001
3	NHR-86::AID	wild-type	Solvent control	123	9.0 ± 1.1	NHR-86::AID	wild-type	100 μg/mL PCN	119	20.9 ± 4.3		0.2634	<0.000001

### Sheet: Fig. S7A
Trial #	C. elegans Genotype	P. aeruginosa genotype	Treatment	n	4 hour survival ± SEM	C. elegans Genotype	P. aeruginosa genotype	Treatment	n	4 hour survival ± SEM	Corrected p-value PCN vs. solvent control	Corrected p-value wild-type vs. NHR-86::AID solvent control	Corrected p-value vs. wild-type vs. NHR-86::AID PCN
Data for Figure 7a: Pseudomonas aeruginosa acute toxin assay
1	wild-type	Δphz	Solvent control	94	100 ± 0	wild-type	Δphz	100 μg/mL PCN	93	100 ± 0	0.0001
2	wild-type	Δphz	Solvent control	107	100 ± 0	wild-type	Δphz	100 μg/mL PCN	108	100 ± 0	0.0922
3	wild-type	Δphz	Solvent control	114	100 ± 0	wild-type	Δphz	100 μg/mL PCN	119	100 ± 0	0.0005
1	NHR-86::AID	Δphz	Solvent control	90	100 ± 0	NHR-86::AID	Δphz	100 μg/mL PCN	100	100 ± 0		1	1
2	NHR-86::AID	Δphz	Solvent control	106	100 ± 0	NHR-86::AID	Δphz	100 μg/mL PCN	108	100 ± 0		1	0.0009
3	NHR-86::AID	Δphz	Solvent control	114	100 ± 0	NHR-86::AID	Δphz	100 μg/mL PCN	110	100 ± 0		0.3882	1

### Sheet: Figure 4H
Trial #	C. elegans Genotype	P. aeruginosa genotype	Treatment	n	4 hour % survival ± SEM	Corrected p-value pHERD30T::pqsE vs. pHERD30T
Data for Figure 8e: Pseudomonas aeruginosa acute toxin assay
1	wild-type	PA14 pHERD30T	Solvent control	111	0.7 ± 0.7
2	wild-type	PA14 pHERD30T	Solvent control	108	6.1 ± 3.3
3	wild-type	PA14 pHERD30T	Solvent control	106	10.3 ± 5.3
1	wild-type	PA14 pHERD30T::pqsE	Solvent control	112	0.9 ± 0.9	1
2	wild-type	PA14 pHERD30T::pqsE	Solvent control	110	2.7 ± 1.6	0.3054
3	wild-type	PA14 pHERD30T::pqsE	Solvent control	109	2.8 ± 0.1	<0.000001
1	wild-type	PA01 pHERD30T	Solvent control	103	44.5 ± 5.8
2	wild-type	PA01 pHERD30T	Solvent control	118	22.1 ± 3.7
3	wild-type	PA01 pHERD30T	Solvent control	103	50.4 ± 8.5
1	wild-type	PA01 pHERD30T::pqsE	Solvent control	102	1.9 ± 1.9	<0.000001
2	wild-type	PA01 pHERD30T::pqsE	Solvent control	114	3.4 ± 1.7	<0.000001
3	wild-type	PA01 pHERD30T::pqsE	Solvent control	111	0 ± 0	<0.000001
1	wild-type	PA14 Δphz pHERD30T	Solvent control	98	98.9 ± 1.1
2	wild-type	PA14 Δphz pHERD30T	Solvent control	99	99.0 ± 1.0
3	wild-type	PA14 Δphz pHERD30T	Solvent control	104	100 ± 0
1	wild-type	PA14 Δphz pHERD30T::pqsE	Solvent control	96	98.0 ± 1.0	1
2	wild-type	PA14 Δphz pHERD30T::pqsE	Solvent control	113	100 ± 0	1
3	wild-type	PA14 Δphz pHERD30T::pqsE	Solvent control	109	100 ± 0	1
