## Supplementary material for "Bacterial pattern recognition in *C. elegans* by a nuclear hormone receptor": Table S3

### Sheet: Data S7
Genotyping primers designed for this study
3xFLAG::nhr-86 sequencing primer FWD	ACATTCACCACACTCCTCTTATC
3xFLAG::nhr-86 sequencing primer REV	GGAAACACTACGACGGAAGAA
nhr-86::AID sequencing primer FWD	TTTCCAGAGATGCGTTCGTCG
nhr-86::AID sequencing primer REV	ctaatcaaccttggcgatggaact
nhr-86F379H sequencing primer FWD	agaaacgaggtttcagcaagaa
nhr-86F379H sequencing primer REV	atgccgacaaggtgaactac
crRNA sequences
3xFLAG::nhr-86 Cas9-crRNA	TCGAGAGGCTCCATGTTAGGCGG
nhr-86::AID Cas9-crRNA	GGTGATATGTGTGCAAAATTCGG
nhr-86F379H Cas12-crRNA	TTTCCAGAGATGCGTTCGTCGATTCCAA
ssODN sequences
3xFLAG::nhr-86	tactgcaaaaatcgaagaaaccgtgccttgttcgcagcctaacATGGACTATAAGGATCACGACGGCGATTACAAAGACCATGACATAGACTACAAAGATGATGATGACAAGGGATCAGAGCCTCTCGACAACACAAGTCTTGAAGAAAGCCA
nhr-86::AID	ATTTTTATGATCTCGTTAATGGAAAATTCTGCATGCCTAAAGATCCAGCCAAACCTCCGGCCAAGGCACAAGTTGTGGGATGGCCACCGGTGAGATCATACCGGAAGAACGTGATGGTTTCCTGCCAAAAATCAAGCGGTGGCCCGGAGGCGGCGGCGTTCGTGAAGTGActttacgaattttgcacacatatcaccttg
nhr-86F379H	aagatttccatgttcaaatcaatttaatttaatttaaaccagAGATGCGTTCGTCGACATCAAGAAGACATCGAGATAACCAACGTGTTCAATGTGTATG
Primers used for recombinant nhr-86 expression
nhr-86 LBD pSMT3 FWD BamHI RE Site	TTTTTGGATCCgcgcagagcgcgctggttga
nhr-86 LBD pSMT3 REV XhoI RE Site	TTTTTCTCGAGttatttgccgttaaccagat
Primers used for cyp-35C1p::gfp cloning
cyp-35C1 FWD HindIII RE Site	TTTTAAGCTTattgcacccgcaaatatcg
cyp-35C1 REV XbaI RE Site	AAAATCTAGAagaaatgaacaaatgcatgttcttt
Primers used for pqsE overexpression cloning
pqsE FWD	aagaaggagatatacataccATGTTGAGGCTTTCGGCTCC
pqsE REV	taaaacgacggccagtgccaTCAGTCCAGAGGCAGCGC
