## Supplementary material for "Bacterial pattern recognition in *C. elegans* by a nuclear hormone receptor": Table S4

### Sheet: HPLC-UV
Phenazine standards	PYO		1-HP		PCN		PCA
Sample Description	Retention Time	Concentration (µM)	Retention Time	Concentration (µM)	Retention Time	Concentration (µM)	Retention Time	Concentration (µM)
Pyocyanin (PYO)	9.122	90.8141	N.D.	N.A.	N.D.	N.A.	N.D.	N.A.
1-hydroxyphenazine (1-HP)	N.D.	N.A.	20.745	3.82263	N.D.	N.A.	N.D.	N.A.
Phenazine-1-carboxamide (PCN)	N.D.	N.A.	N.D.	N.A.	24.924	89.5937	N.D.	N.A.
Phenazine-1-carboxylic acid (PCA)	N.D.	N.A.	N.D.	N.A.	N.D.	N.A.	29.338	356.808
Figure 4B and 4C	PYO		1-HP		PCN		PCA
Sample Description	Retention Time	Concentration (µM)	Retention Time	Concentration (µM)	Retention Time	Concentration (µM)	Retention Time	Concentration (µM)
PA14_PSG_Replicate_1	9.933	4.10071	20.816	1.46635	25.102	11.2215	29.512	220.267
PA14_PSG_Replicate_2	9.853	4.73573	20.759	1.70272	24.999	11.5092	29.401	228.788
PA14_PSG_Replicate_3	9.832	4.67601	20.754	1.77869	25.022	11.5092	29.449	231.565
PAK_PSG_Replicate_1	9.994	2.43159	N.D.	N.A.	N.D.	N.A.	29.627	2.4224
PAK_PSG_Replicate_2	9.995	2.44688	N.D.	N.A.	N.D.	N.A.	29.589	2.21502
PAK_PSG_Replicate_3	9.974	2.3624	N.D.	N.A.	N.D.	N.A.	29.629	2.78606
PA01_PSG_Replicate_1	9.913	4.25291	20.82	1.66051	25.118	0.460512	29.551	84.8472
PA01_PSG_Replicate_2	9.902	4.55731	20.811	1.90532	25.089	0.430407	29.529	84.763
PA01_PSG_Replicate_3	9.87	5.11514	20.799	2.32741	25.083	0.396957	29.499	88.9015
PA14Δphz_PSG_Replicate_1	N.D.	N.A.	N.D.	N.A.	N.D.	N.A.	N.D.	N.A.
PA14Δphz_PSG_Replicate_2	N.D.	N.A.	N.D.	N.A.	N.D.	N.A.	N.D.	N.A.
PA14Δphz_PSG_Replicate_3	N.D.	N.A.	N.D.	N.A.	N.D.	N.A.	N.D.	N.A.
Figure 4E and 4I	PYO		1-HP		PCN		PCA
Sample Description	Retention Time	Concentration (µM)	Retention Time	Concentration (µM)	Retention Time	Concentration (µM)	Retention Time	Concentration (µM)
PA14 pHERD_PSG_Replicate_1	9.778	5.78075	20.803	2.27676	25.086	20.1929	29.51	187.168
PA14 pHERD_PSG_Replicate_2	9.773	5.65622	20.802	2.20923	25.077	20.0223	29.512	194.132
PA14 pHERD_PSG_Replicate_3	9.806	4.64688	20.801	1.87155	25.088	23.0529	29.505	245.462
PA14 pqsE_PSG_Replicate_1	9.973	8.74176	20.74	3.7372	24.906	83.0932	29.33	353.623
PA14 pqsE_PSG_Replicate_2	9.644	7.99168	20.743	3.48394	24.972	86.5486	29.463	374.063
PA14 pqsE_PSG_Replicate_3	9.664	7.49065	20.741	3.34887	24.971	91.5428	29.458	381.138
PA01 pHERD_PSG_Replicate_1	9.999	5.93878	20.705	2.27676	24.96	1.10945	29.396	78.5237
PA01 pHERD_PSG_Replicate_2	9.735	4.98479	20.764	2.2852	25.055	3.27035	29.535	83.2362
PA01 pHERD_PSG_Replicate_3	9.764	4.69786	20.768	1.63518	25.058	2.81208	29.554	67.3734
PA01 pqsE_PSG_Replicate_1	9.612	10.4007	20.744	8.68411	24.971	79.6177	29.486	192.569
PA01 pqsE_PSG_Replicate_2	9.645	8.87066	20.747	7.86525	24.974	83.3741	29.491	211.699
PA01 pqsE_PSG_Replicate_3	9.636	9.64041	20.758	8.10163	24.981	92.175	29.502	211.548
PA14Δphz pHERD_PSG_Replicate_1	N.D.	N.A.	N.D.	N.A.	25.034	1.2466	N.D.	N.A.
PA14Δphz pHERD_PSG_Replicate_2	N.D.	N.A.	N.D.	N.A.	25.036	1.09273	N.D.	N.A.
PA14Δphz pHERD_PSG_Replicate_3	N.D.	N.A.	N.D.	N.A.	25.037	1.19977	N.D.	N.A.
PA14Δphz pqsE_PSG_Replicate_1	N.D.	N.A.	N.D.	N.A.	25.028	1.64131	N.D.	N.A.
PA14Δphz pqsE_PSG_Replicate_2	N.D.	N.A.	N.D.	N.A.	25.03	1.54765	N.D.	N.A.
PA14Δphz pqsE_PSG_Replicate_3	N.D.	N.A.	N.D.	N.A.	25.004	1.47072	N.D.	N.A.

### Sheet: LC-MS MS
Phenazine standards	PYO		1-HP		PCN		PCA
Sample Description	Retention Time	Concentration (µM)	Retention Time	Concentration (µM)	Retention Time	Concentration (µM)	Retention Time	Concentration (µM)
Pyocyanin (PYO)	0.7	76.1035	N.D.	N.A.	N.D.	N.A.	N.D.	N.A.
1-hydroxyphenazine (1-HP)	N.D.	N.A.	2.02	20.3874	N.D.	N.A.	N.D.	N.A.
Phenazine-1-carboxamide (PCN)	N.D.	N.A.	N.D.	N.A.	1.35	71.675	N.D.	N.A.
Phenazine-1-carboxylic acid (PCA)	N.D.	N.A.	N.D.	N.A.	N.D.	N.A.	2.3	356.808
Figure S2F	PYO		1-HP		PCN		PCA
Sample Description	Retention Time	Concentration (µM)	Retention Time	Concentration (µM)	Retention Time	Concentration (µM)	Retention Time	Concentration (µM)
PA14_SK_1	0.74	53.2086	2.01984	0.931555	1.36112	24.1449	2.82218	121.237
PA14_SK_2	0.756667	55.7435	2.017	1.13913	1.35943	24.6558	2.82428	120.071
PA14_SK_3	0.76	56.4583	2.01633	1.0228	1.35593	22.9634	2.82357	122.482
PA14 phzH::Tn_SK_1	0.733757	66.4275	2.02338	0.824242	1.35756	2.93789	2.65074	142.985
PA14 phzH::Tn_SK_2	0.758801	61.6131	2.02353	0.863117	1.35758	1.43127	2.82412	141.623
PA14 phzH::Tn_SK_3	0.748781	53.1446	2.02297	0.894239	1.35925	1.53884	2.82356	137.55
